# Five-layer systems analysis of *Leishmania* stage differentiation reveals an essential role for protein degradation in parasite development

**DOI:** 10.1101/2025.03.24.644963

**Authors:** Pascale Pescher, Thibaut Douché, Quentin Giai-Gianetto, Karen Druart, Julie Kovarova, Blaise Li, Thomas Cokelaer, K Shanmugha Rajan, Laura Piel, Céline Besse, Anne Boland, Jean-François Deleuze, Mariette Matondo, Michael P. Barrett, Shulamit Michaeli, Gerald F. Späth

## Abstract

Vector-borne, protist parasites have evolved complex developmental programs to adapt to very distinct host environments. How these important pathogens transition between insect and mammalian stages is only poorly understood. Here we investigate stage differentiation in the trypanosomatid parasite *Leishmania* that shows constitutive gene transcription, thus providing a unique model system to assess how development is governed by post-transcriptional mechanisms. Using a five-layer integrative systems analysis (from genome to metabolome), we examined hamster-isolated *Leishmania donovani* amastigotes and culture-derived, insect-stage promastigotes. This approach enabled us to rule out genomic adaptation as a key driver of parasite stage differentiation, while confirming the pivotal role of differential mRNA turnover in stage-specific gene expression. Assessing transcriptomic against proteomic expression changes uncovered an unexpectedly broad dynamic range of stage-regulated changes in protein abundance that only poorly correlated with mRNA levels. This discrepancy correlated with (i) alterations in snoRNA expression and changes in rRNA modification they guide suggesting stage-specific adaptation of the protein translation apparatus that can uncouple mRNA from protein abundancies, and (ii) differential protein degradation as revealed by quantitative proteomics of parasites treated with the proteasomal inhibitor lactacystin. Lactacystin treatment stalled the transition of spleen-derived amastigotes into promastigotes in culture, further underscoring the role of proteasomal activity in stage differentiation. Integration of our five-layer systems analysis established the first link between *Leishmania* development and the expression of co-regulated genetic networks encompassing mRNA turnover, protein translation, phosphorylation, and degradation. Our findings provide a powerful new resource for research programs that aim to dissect the emergent properties of regulatory networks and feedback loops underlying *Leishmania* stage differentiation, serving as a blueprint for other vector-borne pathogens that rely on disease-associated developmental transitions.
