## Supplementary material for "Five-layer systems analysis of *Leishmania* stage differentiation reveals an essential role for protein degradation in parasite development": Table 1

### Sheet: DNA_somy
chromosome	Ama1	Ama2	Ama3	Pro1	Pro2	Pro3
1	2.05755	2.05864	2.04307	2.3269	2.14713	2.13002
2	2.01738	2.03271	2.05215	2.37056	2.16076	2.16266
3	2.04756	2.06003	2.05991	2.24978	2.156	2.13505
4	1.94129	1.93942	1.96609	2.10588	2.05992	2.05791
5	1.98621	1.99509	2.00507	2.06764	2.08638	2.07081
6	2.03566	2.04958	2.0515	2.2359	2.1346	2.13964
7	2.00598	2.02063	2.02775	2.13936	2.10841	2.10525
8	2.03906	2.04304	2.04049	2.11689	2.08509	2.07512
9	1.97708	1.99782	1.99629	2.05989	2.03933	2.0559
10	1.97345	1.99469	1.9912	2.09942	2.03132	2.05665
11	1.94531	1.97521	1.98286	2.01822	2.01949	2.04001
12	1.99555	2.00405	2.01167	2.08667	2.06908	2.06132
13	1.97867	1.98722	1.9972	2.05039	2.04172	2.03155
14	1.966	1.97666	1.97553	2.00441	1.99112	1.98176
15	2.0112	2.02097	2.02823	2.05741	2.04634	2.05139
16	2.01184	2.02098	2.02302	2.05319	2.07167	2.06839
17	2.02961	2.02807	2.02193	2.05866	2.0876	2.07609
18	1.93687	1.97275	1.97025	1.98441	2.00477	2.02035
19	1.95028	1.9728	1.9821	2.00707	1.99143	1.99021
20	1.96905	1.97972	1.97121	2.16693	2.03628	2.05765
21	2.00153	2.01696	2.00112	2.02182	2.04802	2.04768
22	1.98071	1.99502	1.99993	1.99401	2.0102	1.98519
23	1.96892	1.98215	1.98627	2.03078	2.02904	2.02657
24	2.01744	2.00351	2.00741	2.0016	2.01366	2.01334
25	1.98497	1.98042	1.9597	1.99529	1.97899	1.99055
26	1.99929	1.97808	1.98835	1.99078	1.99015	1.98419
27	2.01362	2.0113	2.0082	1.92612	1.97529	1.96434
28	1.97686	1.9719	1.96685	1.91878	1.95268	1.95791
29	1.96017	1.95919	1.96559	1.93804	1.95985	1.96629
30	1.99621	1.98113	1.97788	1.93801	1.94719	1.943
31	3.94543	3.90357	3.90021	3.80685	3.75683	3.79439
32	1.97345	1.96675	1.95793	1.91405	1.93019	1.93595
33	1.99844	1.98386	1.98322	1.92113	1.95072	1.94361
34	1.95582	1.94768	1.94382	1.87384	1.88458	1.87974
35	1.94276	1.94387	1.93667	1.87177	1.8834	1.88727
36	1.96651	1.95713	1.94961	1.86572	1.87773	1.87694
