## Supplementary material for "Five-layer systems analysis of *Leishmania* stage differentiation reveals an essential role for protein degradation in parasite development": Table 5

### Sheet: Index
Differential expression of snoRNAs in Amastigotes vs Promastigotes
A-snoRNAs_Ama_vs_Pro = DGE for all snoRNAs quantified in ama vs pro
B- list of snoRNAs more abundant in ama, FC ≥ 1.5 and adj. p-value < 0.05
C- list of snoRNAs more abundant in pro, FC ≥ 1.5 and adj. p-value < 0.05

### Sheet: A-snoRNAs_Ama_vs_Pro
		pre-snoRNA level from RNA-seq		Promastigote_2	Amastigote_1	Amastigote_2
gene	baseMean	log2FC	FC	180.937	63.8746	67.3216	padj
LD36Cs4pC1	3838.47	-2.82583	-7.09022	2452.48	348.979	327.812	1.01515e-94
LD33Cs4H1	2049.44	-2.75145	-6.73392	609.678	409.59	374.159	4.80923e-120
LD36Cs-1ppC1	5920.4	-2.58728	-6.00964	768.981	644.574	619.426	5.7489e-92
LD11Cs2H1	697.723	-2.48924	-5.61482	865.35	794.237	825.789	2.02223e-66
LD22Cs1C1	3573.03	-2.31378	-4.97185	462.175	462.508	481.738	7.29094e-88
LD22Cs1C2	4547.78	-2.30557	-4.94363	621.479	509.132	549.398	1.55654e-84
LD19Cs2H1	228.847	-2.03891	-4.10934	794.549	634.55	667.803	5.39252e-19
LD9Cs1H1	520.205	-1.94875	-3.86041	110.135	4.19614	7.10429	6.83853e-39
LD22Cs-1H1	481.761	-1.75666	-3.37916	15.7336	1.1656	0.676599	2.26702e-27
LD11Cs1H1	80.3005	-1.69822	-3.24501	11.8002	1.39871	4.05959	2.10676e-09
LD36Cs2pH1	714.709	-1.52309	-2.87406	509.376	416.817	388.368	8.74426e-22
LD32Cs3H1	2280.64	-1.51601	-2.85999	1589.1	780.716	795.68	5.34025e-26
LD8Cs1H1	345.716	-1.35299	-2.55441	1441.59	1031.55	1009.82	2.98688e-10
LD19Cs1H2	115.473	-1.20212	-2.30078	70.8014	154.092	126.862	0.000188937
LD29Cs1H3	695.549	-1.1755	-2.25871	745.381	374.389	362.319	3.65216e-13
LD34Cs1C2	671.909	-1.16485	-2.2421	442.508	208.642	200.273	7.01429e-17
LD5Cs1C2	1323.05	-1.11501	-2.16596	198.637	97.6769	81.8685	1.2119e-16
LD36Cs4C2	3152.57	-1.11298	-2.16291	74.7348	39.6302	42.964	1.69005e-18
LD36Cs2ppH1	1075.17	-1.08458	-2.12075	361.874	117.725	149.867	6.92663e-15
LD29Cs1H2	1539.72	-1.04361	-2.06138	1121.02	749.245	703.325	1.04205e-09
LD5Cs1C3	1892.7	-1.03213	-2.04504	1213.46	628.023	640.401	9.63685e-22
LD30Cs2C2	697.237	-1.0289	-2.04046	908.617	622.195	627.884	2.53287e-09
LD34Cs1H2	396.368	-1.01762	-2.02458	94.4018	128.682	124.832	3.56577e-11
LD30Cs2C1	482.303	-0.966954	-1.95471	1248.86	593.055	576.124	1.43526e-07
LD19Cs1H1	88.4617	-0.953005	-1.9359	202.571	86.4872	81.5302	0.00454543
LD35Cs3C-1	249.536	-0.861959	-1.8175	951.885	665.555	683.365	2.0674e-05
LD30Cs3H1	249.668	-0.8558	-1.80976	7815.68	1598.73	1512.54	6.26265e-07
LD35Cs2C3	19.8008	-0.854278	-1.80785	16551.8	2947.79	2726.69	0.147768
LD36Cs4H2	198.636	-0.788855	-1.7277	629.345	146.166	186.065	0.00125104
LD33Cs1pH2	321.683	-0.778257	-1.71506	237.971	810.089	827.48	1.22177e-05
LD20Cs2C1	587.314	-0.754886	-1.6875	214.371	719.872	769.969	2.58301e-05
LD33Cs1pH1	384.883	-0.738665	-1.66863	576.244	984.229	991.556	1.4819e-06
LD25Cs1C1	1083.27	-0.729158	-1.65767	285.172	661.825	703.663	9.83615e-07
LD36Cs5H1	195.432	-0.722966	-1.65057	194.704	668.119	720.916	0.00114097
LD29Cs1H1	619.168	-0.701061	-1.6257	792.582	945.531	625.177	5.80944e-07
LD25Cs1C4	1002.74	-0.696151	-1.62018	354.007	612.87	672.539	3.58342e-06
LD30Cs1C2	950.01	-0.681479	-1.60378	749.314	896.809	614.69	8.61815e-06
LD25Cs1C2	815.775	-0.678271	-1.60022	729.647	825.708	636.68	1.94602e-05
LD35Cs2C2	451.262	-0.656198	-1.57592	928.284	990.29	729.712	7.45424e-06
LD34Cs1C1	409.349	-0.638157	-1.55634	247.805	352.01	287.893	3.97276e-05
LD35Cs2pH2	160.495	-0.55482	-1.46899	137.669	243.609	214.482	0.0225229
LD30Cs1C1	830.198	-0.552699	-1.46683	37.3674	80.4261	97.4302	0.00012331
LD35Cs2C1	452.451	-0.527626	-1.44156	68.8346	89.5177	80.5153	0.000932372
LD35Cs2pH1	398.14	-0.526819	-1.44075	153.403	224.027	178.284	0.00323531
LD30Cs2H1	330.965	-0.525017	-1.43895	118.002	243.376	229.367	0.00184396
LD20Cs-1H1	183.357	-0.507969	-1.42205	157.336	315.177	307.852	0.0181236
LD34Cs1H1	289.912	-0.473137	-1.38812	151.436	241.978	232.073	0.00826681
LD31Cs1C1	1126.68	-0.464594	-1.37993	15.7336	47.3232	44.3172	0.000611083
LD25Cs1C3	505.253	-0.435599	-1.35247	11.8002	47.0901	58.1875	0.0173463
LD26Cs2C1	940.568	-0.40265	-1.32193	13.7669	40.7958	49.3917	0.00479545
LD30Cs2H-1	264.925	-0.382535	-1.30363	15.7336	39.8634	41.2725	0.0658749
LD36Cs-1H2	533.368	-0.367571	-1.29018	39.3341	89.5177	101.828	0.0119042
LD20Cs1C2	879.732	-0.357869	-1.28153	949.918	566.479	622.471	0.0123523
LD36Cs1C2	1937.34	-0.352052	-1.27637	422.841	318.441	337.285	0.00645167
LD36Cs1H4	876.512	-0.345523	-1.27061	554.611	429.872	427.949	0.110342
LD36Cs1H2	1317.09	-0.345042	-1.27019	2633.42	3332.2	3520.34	0.0658749
LD26Cs2H2	554.032	-0.341621	-1.26718	2204.68	2789.97	2740.9	0.0307679
LD36Cs1H1	1203.06	-0.341434	-1.26702	2454.45	3124.73	3400.59	0.0288263
LD4Cs1H1	634.533	-0.326828	-1.25425	851.583	1153.94	1300.42	0.46473
LD4Cs1H2	530.176	-0.325889	-1.25344	243.871	171.343	182.005	0.494398
LD20Cs1C3	787.77	-0.313873	-1.24304	922.384	1179.12	1212.8	0.0394253
LD36Cs1C3	2027.58	-0.312283	-1.24167	1319.66	1570.76	1481.41	0.0774563
LD18Cs1H2	552.891	-0.312257	-1.24165	90.4684	66.9052	68.6748	0.0430846
LD36Cs4C1a	428.958	-0.310654	-1.24027	649.012	447.822	519.966	0.0793727
LD26Cs2H1	421.533	-0.300354	-1.23145	1008.92	627.323	758.467	0.126666
LD27Cs1H4	76.2038	-0.293402	-1.22553	810.282	393.505	552.781	0.363708
LD36Cs1C4	1374.02	-0.285266	-1.21863	385.474	418.216	448.923	0.147513
LD36Cs-1H1	137.773	-0.284312	-1.21783	432.675	421.013	429.979	0.218484
LD36Cs1C1	1870.37	-0.281586	-1.21553	796.515	512.163	508.126	0.128707
LD18Cs1C2	1083.8	-0.274031	-1.20918	904.684	600.981	627.545	0.0717999
LD36Cs-1C1	221.208	-0.269259	-1.20519	129.802	273.449	291.276	0.151082
LD35Cs1H1	193.643	-0.264215	-1.20098	104.235	154.092	138.703	0.223069
LD18Cs1H1	790.519	-0.260061	-1.19753	255.672	403.063	451.63	0.0618803
LD18Cs1C1	1266.23	-0.246816	-1.18659	354.007	560.885	582.552	0.11363
LD32Cs2H1	190.446	-0.243665	-1.184	827.982	512.862	513.539	0.262522
LD27Cs1H-1	126.157	-0.225497	-1.16918	1148.56	681.174	702.648	0.317877
LD36Cs-1C2	798.09	-0.215119	-1.1608	477.909	307.251	305.146	0.121114
LD36Cs1H3	776.932	-0.203163	-1.15122	680.48	517.757	493.917	0.395225
LD27Cs1H3	1866.6	-0.199427	-1.14824	523.143	259.928	301.425	0.29108
LD36Cs4H1a	503.767	-0.196838	-1.14618	2505.58	1473.08	1793.33	0.29108
LD20Cs1C1	1154.63	-0.185574	-1.13727	824.049	631.986	748.318	0.262522
LD20Cs1C5	738.542	-0.162292	-1.11906	615.578	280.209	367.393	0.346774
LD14Cs1H3	786.742	-0.154561	-1.11308	3388.63	848.787	1008.81	0.393204
LD27Cs1C3	2718.66	-0.152323	-1.11136	102.269	587.227	549.737	0.370128
LD36Cs4C1b	418.704	-0.149818	-1.10943	51.1343	199.55	176.592	0.32373
LD14Cs1H2	234.785	-0.125279	-1.09072	908.617	1057.66	1002.72	0.594729
LD16Cs2H1	425.571	-0.110047	-1.07926	885.017	1163.73	1137.7	0.672539
LD14Cs1C1	605.562	-0.0989205	-1.07097	55.0677	218.433	235.795	0.499329
LD14Cs1C3	330.607	-0.0742875	-1.05284	350.073	216.335	238.163	0.704017
LD14Cs1C2	577.233	-0.0660579	-1.04685	434.642	217.034	233.427	0.713256
LD5Cs1H4	607.722	-0.0108143	-1.00752	51.1343	420.78	478.355	0.95928
LD27Cs1C2	2867.91	-0.00448541	-1.00311	41.3008	334.759	353.523	0.983588
LD5Cs1C5	869.44	0.00255302	1.00177	59.0011	407.492	487.828	0.983588
LD27Cs1C1	3383.65	0.0105656	1.00735	914.517	2411.38	2348.81	0.95928
LD15Cs1C1	40.3732	0.0124862	1.00869	204.537	507.733	481.4	0.983588
LD35Cs1C2	696.374	0.0599664	1.04244	519.21	1311.29	1181.34	0.695912
LD14Cs1H1	296.832	0.0684681	1.0486	11985.1	1416.2	1454.69	0.739567
LD4Cs1C1	900.394	0.0761725	1.05422	662.779	394.437	381.602	0.798591
LD25Cs-1C1	311.298	0.10911	1.07856	859.45	472.299	451.968	0.609036
LD5Cs1H1	1440.18	0.136232	1.09903	230.104	231.254	231.397	0.468836
LD29Cs2C1a	319.407	0.140992	1.10266	564.444	414.019	453.66	0.395585
LD35Cs1C1	216.778	0.214944	1.16066	106.202	156.889	196.552	0.36009
LD27Cs1H2	1560.08	0.27995	1.21415	112.102	163.183	213.467	0.108469
LD29Cs2C1b	278.632	0.284247	1.21777	293.039	298.392	270.978	0.0942054
LD20Cs1C4	373.282	0.316789	1.24556	652.946	800.997	813.272	0.115571
LD30Cs1pH3	514.352	0.344357	1.26959	407.108	276.945	256.431	0.0363133
LD27Cs1H1	1493.53	0.355496	1.27943	759.148	510.764	485.46	0.0739004
LD5Cs1H3	481.556	0.360398	1.28378	999.086	665.555	623.148	0.0253859
LD26Cs1H5	259.963	0.383828	1.3048	21.6337	24.9437	24.3576	0.0587001
LD5Cs1H2	502.332	0.392706	1.31285	918.451	634.783	532.145	0.0133558
LD30Cs1pH2B	215.969	0.409013	1.32778	650.979	596.785	535.19	0.0467972
LD16Cs1H1	12.3989	0.414772	1.33309	104.235	411.921	487.489	0.580462
LD34Cs2H2	106.351	0.422372	1.34013	308.773	214.003	225.984	0.197566
LD36Cs1pC1	1303.57	0.429268	1.34655	265.505	1987.34	1944.21	0.00467751
LD5Cs1C4	477.516	0.45875	1.37435	163.236	1764.25	1563.28	0.00407555
LD26Cs1H2	281.116	0.59139	1.5067	155.37	1615.28	1426.61	0.00238276
LD32Cs1C1	620.077	0.591791	1.50712	186.837	1615.28	1666.8	0.00296806
LD36Cs1pH1	733.825	0.612178	1.52857	298.939	2198.78	2159.7	0.00114097
LD26Cs1C1	382.172	0.617741	1.53447	295.006	2277.81	2003.75	0.000628348
LD33Cs1C3	1137.83	0.690643	1.614	94.4018	849.719	796.695	6.64719e-05
LD26Cs1H4	306.842	0.70213	1.62691	277.305	1845.6	1721.94	0.000203248
LD33Cs1C4	1501.24	0.707226	1.63266	234.038	1748.86	1874.86	0.00041625
LD26Cs1H3	195.495	0.71387	1.6402	2759.29	1465.85	1937.1	0.00184396
LD30Cs1pH1	232.332	0.72856	1.65698	450.375	294.896	309.206	0.00204905
LD34Cs2H3	112.77	0.747593	1.67899	1728.73	1041.81	1373.5	0.0170309
LD30Cs1pH2A	251.17	0.789158	1.72807	1703.17	1154.87	1109.28	0.000283321
LD26Cs1H1	134.576	0.82323	1.76936	2271.54	1151.38	1583.58	0.00178497
LD18Cs1C3	454.837	0.830823	1.7787	1054.15	525.684	691.484	6.3531e-06
LD26Cs1C2	221.472	0.94724	1.92818	859.45	483.955	780.457	9.51512e-05
LD33Cs3H1	2274.57	0.969038	1.95753	178.97	148.264	143.101	1.24321e-10
LD36Cs-1pC2	2333.12	0.985736	1.98032	1421.93	749.711	1036.55	1.57903e-14
LD33Cs3C1	3655.55	0.993628	1.99119	660.813	491.415	490.196	8.94138e-11
LD26Cs1H9	101.56	1.05773	2.08165	497.576	286.037	457.381	0.000366412
LD15Cs1H1	4.62799	1.0847	2.12094	788.648	430.105	698.927	0.323685
LD36Cs-1pH1	1955.19	1.15615	2.22862	1150.52	1996.9	2643.81	9.83974e-19
LD36Cs-1pC1	4071.54	1.17278	2.25445	1561.56	2154.02	2406.66	5.56805e-18
LD23Cs1C3	1026.25	1.19752	2.29345	1799.53	2482.02	3351.87	3.71035e-13
LD23Cs1H1	817.449	1.19962	2.29679	666.713	1422.49	1851.85	8.02337e-13
LD33Cs3H2	2463.25	1.21172	2.31614	812.249	1198.7	1395.15	7.24198e-13
LD33Cs1C2	206.624	1.41814	2.6724	10571	2373.85	2567.69	9.05659e-08
LD23Cs1H2	579.426	1.46944	2.76915	1766.1	8036.31	6792.04	4.9777e-21
LD35Cs3H2	715.208	1.46993	2.77008	363.84	1695.24	1422.21	1.53397e-14
LD35Cs3C7	1175.38	1.48664	2.80236	731.614	3717.32	3259.51	4.79281e-13
LD35Cs3H3	897.671	1.51314	2.85431	857.483	4256.52	3694.57	1.45099e-15
LD35Cs3C6	1182.38	1.55946	2.94744	1032.52	4884.08	4127.93	1.33422e-20
LD35Cs3C2	931.2	1.59259	3.01591	1313.76	543.634	512.185	1.03901e-19
LD35Cs3C1	179.139	1.69558	3.23908	2674.72	804.261	1039.93	7.47842e-09
LD33Cs1H1	328.673	1.75745	3.381	184.87	1086.33	1221.6	6.26338e-13
LD35Cs3C3	734.232	1.81468	3.51781	23.6005	440.362	503.728	8.74426e-22
LD36Cs2C1	1977.27	1.82584	3.54514	78.6682	633.385	723.622	4.29976e-29
LD35Cs3H1	694.747	1.87206	3.66054	11.8002	177.404	196.214	2.83121e-28
LD36Cs2C-1	522.716	1.91351	3.76726	96.3685	627.79	691.146	1.43308e-29
LD35Cs3C4	935.774	1.92738	3.80364	346.14	1826.49	2087.31	1.1811e-20
LD23Cs1C1	1007.04	1.96589	3.90655	715.88	371.126	422.536	1.53798e-36
LD36Cs2C2	1004.57	2.05434	4.15353	395.308	264.823	275.037	1.11596e-22
LD35Cs3C5	849.677	2.06292	4.1783	4568.65	2060.77	2009.5	4.0704e-33
LD36Cs2H1	1077.32	2.09286	4.26593	776.848	463.208	477.002	2.65445e-37
LD26Cs1C3	147.154	2.09505	4.27241	428.742	194.421	216.85	3.35235e-10
LD23Cs1C2	597.66	2.09787	4.28076	10657.6	1399.18	1261.86	3.75336e-32
LD26Cs1H-9	106.841	2.12331	4.35692	210.437	124.486	131.26	1.47718e-10
LD36Cs2C3	1737.19	2.29707	4.9146	76.7015	309.815	309.544	1.82453e-52
LD36Cs3H4	1446.56	2.35072	5.10079	137.669	441.761	473.619	6.21908e-30
LD33Cs2C1	719.449	2.62376	6.16353	66.8679	268.786	313.265	6.45909e-36
LD33Cs1C1	430.358	2.65173	6.2842	1593.03	642.476	528.085	7.98982e-21
LD26Cs1H8	71.8667	2.70962	6.54148	1679.57	688.634	636.68	3.44944e-09
LD36Cs3H3	572.3	2.7304	6.63638	310.739	479.992	408.327	1.2821e-32
LD26Cs1H6	80.2962	2.75772	6.76324	452.342	581.632	585.596	2.12335e-16
LD36Cs3C1	807.374	2.76395	6.79255	405.141	464.839	343.374	3.54243e-26
LD36Cs3H-1	744.656	2.8227	7.07485	324.506	520.089	426.934	1.55531e-36
LD26Cs1H7	98.822	2.95926	7.77726	352.04	520.788	521.658	2.15904e-20
LD36Cs3H2	313.631	2.95965	7.77936	281.239	384.413	371.791	2.45197e-34
LD33Cs2H1	534.191	3.15522	8.90873	1054.15	332.661	409.342	2.59566e-40
LD36Cs3H1	321.358	3.55935	11.7888	1675.63	307.251	309.882	5.2099e-50
LD33Cs2C2	437.941	3.56177	11.8086				1.41798e-39

### Sheet: B-Up in Ama
		pre-snoRNA level from RNA-seq
gene	baseMean	log2FC	FC	padj
LD26Cs1H2	281.116	0.59139	1.5067	0.00238276
LD32Cs1C1	620.077	0.591791	1.50712	0.00296806
LD36Cs1pH1	733.825	0.612178	1.52857	0.00114097
LD26Cs1C1	382.172	0.617741	1.53447	0.000628348
LD33Cs1C3	1137.83	0.690643	1.614	6.64719e-05
LD26Cs1H4	306.842	0.70213	1.62691	0.000203248
LD33Cs1C4	1501.24	0.707226	1.63266	0.00041625
LD26Cs1H3	195.495	0.71387	1.6402	0.00184396
LD30Cs1pH1	232.332	0.72856	1.65698	0.00204905
LD34Cs2H3	112.77	0.747593	1.67899	0.0170309
LD30Cs1pH2A	251.17	0.789158	1.72807	0.000283321
LD26Cs1H1	134.576	0.82323	1.76936	0.00178497
LD18Cs1C3	454.837	0.830823	1.7787	6.3531e-06
LD26Cs1C2	221.472	0.94724	1.92818	9.51512e-05
LD33Cs3H1	2274.57	0.969038	1.95753	1.24321e-10
LD36Cs-1pC2	2333.12	0.985736	1.98032	1.57903e-14
LD33Cs3C1	3655.55	0.993628	1.99119	8.94138e-11
LD26Cs1H9	101.56	1.05773	2.08165	0.000366412
LD36Cs-1pH1	1955.19	1.15615	2.22862	9.83974e-19
LD36Cs-1pC1	4071.54	1.17278	2.25445	5.56805e-18
LD23Cs1C3	1026.25	1.19752	2.29345	3.71035e-13
LD23Cs1H1	817.449	1.19962	2.29679	8.02337e-13
LD33Cs3H2	2463.25	1.21172	2.31614	7.24198e-13
LD33Cs1C2	206.624	1.41814	2.6724	9.05659e-08
LD23Cs1H2	579.426	1.46944	2.76915	4.9777e-21
LD35Cs3H2	715.208	1.46993	2.77008	1.53397e-14
LD35Cs3C7	1175.38	1.48664	2.80236	4.79281e-13
LD35Cs3H3	897.671	1.51314	2.85431	1.45099e-15
LD35Cs3C6	1182.38	1.55946	2.94744	1.33422e-20
LD35Cs3C2	931.2	1.59259	3.01591	1.03901e-19
LD35Cs3C1	179.139	1.69558	3.23908	7.47842e-09
LD33Cs1H1	328.673	1.75745	3.381	6.26338e-13
LD35Cs3C3	734.232	1.81468	3.51781	8.74426e-22
LD36Cs2C1	1977.27	1.82584	3.54514	4.29976e-29
LD35Cs3H1	694.747	1.87206	3.66054	2.83121e-28
LD36Cs2C-1	522.716	1.91351	3.76726	1.43308e-29
LD35Cs3C4	935.774	1.92738	3.80364	1.1811e-20
LD23Cs1C1	1007.04	1.96589	3.90655	1.53798e-36
LD36Cs2C2	1004.57	2.05434	4.15353	1.11596e-22
LD35Cs3C5	849.677	2.06292	4.1783	4.0704e-33
LD36Cs2H1	1077.32	2.09286	4.26593	2.65445e-37
LD26Cs1C3	147.154	2.09505	4.27241	3.35235e-10
LD23Cs1C2	597.66	2.09787	4.28076	3.75336e-32
LD26Cs1H-9	106.841	2.12331	4.35692	1.47718e-10
LD36Cs2C3	1737.19	2.29707	4.9146	1.82453e-52
LD36Cs3H4	1446.56	2.35072	5.10079	6.21908e-30
LD33Cs2C1	719.449	2.62376	6.16353	6.45909e-36
LD33Cs1C1	430.358	2.65173	6.2842	7.98982e-21
LD26Cs1H8	71.8667	2.70962	6.54148	3.44944e-09
LD36Cs3H3	572.3	2.7304	6.63638	1.2821e-32
LD26Cs1H6	80.2962	2.75772	6.76324	2.12335e-16
LD36Cs3C1	807.374	2.76395	6.79255	3.54243e-26
LD36Cs3H-1	744.656	2.8227	7.07485	1.55531e-36
LD26Cs1H7	98.822	2.95926	7.77726	2.15904e-20
LD36Cs3H2	313.631	2.95965	7.77936	2.45197e-34
LD33Cs2H1	534.191	3.15522	8.90873	2.59566e-40
LD36Cs3H1	321.358	3.55935	11.7888	5.2099e-50
LD33Cs2C2	437.941	3.56177	11.8086	1.41798e-39

### Sheet: C-Up in Pro
		pre-snoRNA level from RNA-seq
gene	baseMean	log2FC	FC	padj
LD36Cs4pC1	3838.47	-2.82583	-7.09022	1.01515e-94
LD33Cs4H1	2049.44	-2.75145	-6.73392	4.80923e-120
LD36Cs-1ppC1	5920.4	-2.58728	-6.00964	5.7489e-92
LD11Cs2H1	697.723	-2.48924	-5.61482	2.02223e-66
LD22Cs1C1	3573.03	-2.31378	-4.97185	7.29094e-88
LD22Cs1C2	4547.78	-2.30557	-4.94363	1.55654e-84
LD19Cs2H1	228.847	-2.03891	-4.10934	5.39252e-19
LD9Cs1H1	520.205	-1.94875	-3.86041	6.83853e-39
LD22Cs-1H1	481.761	-1.75666	-3.37916	2.26702e-27
LD11Cs1H1	80.3005	-1.69822	-3.24501	2.10676e-09
LD36Cs2pH1	714.709	-1.52309	-2.87406	8.74426e-22
LD32Cs3H1	2280.64	-1.51601	-2.85999	5.34025e-26
LD8Cs1H1	345.716	-1.35299	-2.55441	2.98688e-10
LD19Cs1H2	115.473	-1.20212	-2.30078	0.000188937
LD29Cs1H3	695.549	-1.1755	-2.25871	3.65216e-13
LD34Cs1C2	671.909	-1.16485	-2.2421	7.01429e-17
LD5Cs1C2	1323.05	-1.11501	-2.16596	1.2119e-16
LD36Cs4C2	3152.57	-1.11298	-2.16291	1.69005e-18
LD36Cs2ppH1	1075.17	-1.08458	-2.12075	6.92663e-15
LD29Cs1H2	1539.72	-1.04361	-2.06138	1.04205e-09
LD5Cs1C3	1892.7	-1.03213	-2.04504	9.63685e-22
LD30Cs2C2	697.237	-1.0289	-2.04046	2.53287e-09
LD34Cs1H2	396.368	-1.01762	-2.02458	3.56577e-11
LD30Cs2C1	482.303	-0.966954	-1.95471	1.43526e-07
LD19Cs1H1	88.4617	-0.953005	-1.9359	0.00454543
LD35Cs3C-1	249.536	-0.861959	-1.8175	2.0674e-05
LD30Cs3H1	249.668	-0.8558	-1.80976	6.26265e-07
LD36Cs4H2	198.636	-0.788855	-1.7277	0.00125104
LD33Cs1pH2	321.683	-0.778257	-1.71506	1.22177e-05
LD20Cs2C1	587.314	-0.754886	-1.6875	2.58301e-05
LD33Cs1pH1	384.883	-0.738665	-1.66863	1.4819e-06
LD25Cs1C1	1083.27	-0.729158	-1.65767	9.83615e-07
LD36Cs5H1	195.432	-0.722966	-1.65057	0.00114097
LD29Cs1H1	619.168	-0.701061	-1.6257	5.80944e-07
LD25Cs1C4	1002.74	-0.696151	-1.62018	3.58342e-06
LD30Cs1C2	950.01	-0.681479	-1.60378	8.61815e-06
LD25Cs1C2	815.775	-0.678271	-1.60022	1.94602e-05
LD35Cs2C2	451.262	-0.656198	-1.57592	7.45424e-06
LD34Cs1C1	409.349	-0.638157	-1.55634	3.97276e-05
