## Supplementary material for "Five-layer systems analysis of *Leishmania* stage differentiation reveals an essential role for protein degradation in parasite development": Table 12

### Sheet: index
Functional network analysis of ama and pro phosphoproteins from the phospho-stochiometry analysis using the STING plug-in in Cytoscape
A-amaCluster1_Proteolysis = list of phosphoproteins from cluster 1 with GO term enrichment associated to proteolysis
B-amaCluster2_Rib.bio-ncRNA = list of phosphoproteins from cluster 2 with GO term enrichment associated to ribosome biogenesis and nc/rRNA processing
C-amaCluster3_PhosphoBind = list of phosphoproteins from cluster 3 with GO term enrichment associated to protein phosphorylation and protein binding
D-amaCluster4_kinases = list of phosphoproteins from cluster 4 with GO term enrichment associated to protein phosphorylation and MAP kinases
E-proCluster1_Proteolysis = list of phosphoproteins from cluster 1 with GO term enrichment associated to proteolysis
F-proCluster2_RibBio-ncRNA = list of phosphoproteins from cluster 2 with GO term enrichment associated to ribosome biogenesis and nc/rRNA processing
G-proCluster3_Phospho-NegRegMPK = list of phosphoproteins from cluster 3 with GO term enrichment associated to protein phosphorylation and negative regulation of MAP kinases
H-proCluster4_Phospho-MAPK = list of phosphoproteins from cluster 4 with GO term enrichment associated to protein phosphorylation and MAP kinases

### Sheet: A-amaCluster1_Proteolysis
gene id	Acronym	product
Ld1S_150107000.1	USP / UBP	ubiquitin hydrolase, putative
Ld1S_110038600.1	ATPase	anion-transporting ATPase-like protein
Ld1S_350678700.1	OTU	Zn-finger in Ran binding protein and others/OTU-like cysteine protease, putative
Ld1S_300467600.1	UBP	ubiquitin hydrolase, putative
Ld1S_130075300.1	UBC	ubiquitin-conjugating enzyme, putative
Ld1S_350689200.1	UBP	ubiquitin hydrolase, putative
Ld1S_220243800.1	RING E3	Zinc finger, C3HC4 type (RING finger), putative
Ld1S_260347100.1	HECT E3	SPRY domain/HECT-domain (ubiquitin-transferase), putative
Ld1S_320563300.1	UBP	ubiquitin hydrolase, putative
Ld1S_280402500.1	CUL	Cullin family/Cullin protein neddylation domain containing protein, putative
Ld1S_210215900.1	FAZ6	Flagellum attachment zone protein 6
Ld1S_090874600.1	UCH (C19)	cysteine peptidase, Clan CA, family C19, putative
Ld1S_310519100.1	UBF	ubiquitin-fusion protein
Ld1S_340660600.1	UBP	ubiquitin hydrolase, putative
Ld1S_070846800.1	E3	ubiquitin-protein ligase-like, putative
Ld1S_160125300.1	OTU	OTU-like cysteine protease, putative
Ld1S_350682000.1	UBP	ubiquitin hydrolase, putative
Ld1S_080863700.1		hypothetical protein
Ld1S_300478400.1		hypothetical protein
Ld1S_300466500.1		WW domain containing protein, putative
Ld1S_330606600.1	SRPβ	signal recognition particle receptor beta subunit, putative
Ld1S_030447000.1	ACSL / FACS	fatty acyl CoA synthetase 2, putative;long chain fatty acid CoA ligase, putative;fatty acyl CoA syntetase 1, putative;long chain fatty Acyl CoA synthetase, putative
Ld1S_330604700.1		hypothetical protein
Ld1S_190165600.1	MBF1	multiprotein-bridging factor 1, putative
Ld1S_130066300.1	UBL	ubiquitin-like protein

### Sheet: B-amaCluster2_Rib.bio-ncRNA
gene id	acronym	product
Ld1S_190165300.1	M24	metallo-peptidase, Clan MG, Family M24
Ld1S_150096700.1	ICME	alpha/beta hydrolase fold, putative;Isoprenylcysteine alpha-carbonyl methylesterase, putative
Ld1S_290420900.1	MPP10	U3 small nucleolar ribonucleoprotein protein MPP10, putative
Ld1S_100014600.1	SRP40	SRP40, C-terminal domain containing protein, putative
Ld1S_350684700.1	UTP6	U3 small nucleolar RNA-associated protein 6, putative
Ld1S_360739100.1	DDX	DEAD box RNA helicase, putative
Ld1S_150094300.1	DDX / DHX	ATP-dependent RNA helicase, putative
Ld1S_150108100.1	NOP	nucleolar RNA binding protein, putative
Ld1S_040805300.1	PES1	Pescadillo N-terminus/BRCA1 C Terminus (BRCT) domain containing protein, putative
Ld1S_280393300.1	DDX / DHX	ATP-dependent RNA helicase, putative
Ld1S_170133700.1	DUS	dihydrouridine synthase (Dus), putative
Ld1S_230255800.1	XRN (XRN2)	5'-3' exoribonuclease C, putative
Ld1S_080861500.1	WDR	WD domain, G-beta repeat, putative
Ld1S_120052400.1	FAR	Fusaric acid resistance protein-like, putative
Ld1S_340639900.1	GAO	Galactose oxidase, central domain containing protein, putative

### Sheet: C-amaCluster3_PhosphoBind
gene id	acronym	product
Ld1S_320543000.1	PK	protein kinase, putative
Ld1S_260334900.1		hypothetical protein
Ld1S_340628900.1		hypothetical protein
Ld1S_310505500.1	RAS	ras-like small GTPases, putative
Ld1S_090878800.1		PH domain containing protein, putative
Ld1S_080868800.1	SEC3	Exocyst complex component Sec3, putative
Ld1S_360738900.1	RAS	ras-like small GTPases, putative
Ld1S_100024200.1	STK	serine/threonine-protein kinase, putative
Ld1S_100025900.1		hypothetical protein
Ld1S_060842200.1	PK	protein kinase, putative

### Sheet: D-amaCluster4_kinases
gene id	acronym	product
Ld1S_190166400.1		hypothetical protein
Ld1S_050813700.1	PK	protein kinase, putative
Ld1S_360727100.1	MAPK2	mitogen-activated protein kinase 2
Ld1S_360748400.1	PK	protein kinase, putative
Ld1S_330600800.1	PK	protein kinase, putative
Ld1S_340638000.1	PK	protein kinase, putative
Ld1S_130066800.1	PK	protein kinase, putative

### Sheet: E-proCluster1_Proteolysis
gene id	acronym	product
Ld1S_340662700.1	CUL-BP	Cullin binding, putative
Ld1S_080863700.1		hypothetical protein
Ld1S_210215900.1	FAZ6	Flagellum attachment zone protein 6
Ld1S_100024900.1		hypothetical protein
Ld1S_350682000.1	UBP	ubiquitin hydrolase, putative
Ld1S_330591100.1		WD domain, G-beta repeat, putative
Ld1S_270363200.1	RING E3	RING-H2 zinc finger, putative
Ld1S_160119400.1	CSN5	COP9 signalosome complex subunit 5, putative
Ld1S_190167600.1		WD domain, G-beta repeat, putative
Ld1S_080863800.1		hypothetical protein
Ld1S_300469600.1		WD domain, G-beta repeat, putative
Ld1S_230269100.1	RING E3	RING-H2 zinc finger, putative
Ld1S_080859600.1	E1	ubiquitin-activating enzyme-like protein
Ld1S_060840200.1		WD domain, G-beta repeat, putative
Ld1S_320543700.1	HECT E3	HECT-domain (ubiquitin-transferase), putative
Ld1S_350689600.1	E3	ubiquitin-protein ligase, putative
Ld1S_270359200.1	PBHR	parallel beta-helix repeat, putative
Ld1S_150104300.1	DH	NAD/FAD dependent dehydrogenase, putative
Ld1S_300465700.1	UFD2	ubiquitin fusion degradation protein 2, putative
Ld1S_070846800.1	E3	ubiquitin-protein ligase-like, putative
Ld1S_260347100.1	HECT E3	SPRY domain/HECT-domain (ubiquitin-transferase), putative

### Sheet: F-proCluster2_RibBio-ncRNA
gene id	acronym	product
Ld1S_280393300.1	DDX / DHX	ATP-dependent RNA helicase, putative
Ld1S_170143800.1	RACT	RNA cytidine acetyltransferase
Ld1S_350709300.1		hypothetical protein
Ld1S_060840600.1	GPATCH	G-patch domain containing protein, putative
Ld1S_360774500.1	NOB1	Nin one binding (NOB1) Zn-ribbon like, putative
Ld1S_310507300.1		hypothetical protein
Ld1S_360742700.1	DBP2	ATP-dependent RNA helicase DBP2B, putative;ATP-dependent RNA helicase DBP2A, putative
Ld1S_140082700.1		WD domain, G-beta repeat, putative
Ld1S_360795800.1	RPL10	Ribosomal protein L1p/L10e family, putative
Ld1S_160119800.1	NOP52	Nucleolar protein,Nop52, putative
Ld1S_320558000.1	NOP2	NOL1/NOP2/sun family, putative
Ld1S_350675600.1	NOP111	Nucleolar protein 111, putative
Ld1S_350682600.1		DTW domain containing protein, putative
Ld1S_330598400.1	NOG	nucleolar GTP-binding protein, putative
Ld1S_210209000.1	CBF5	centromere/microtubule binding protein cbf5, putative
Ld1S_290420900.1	MPP10	U3 small nucleolar ribonucleoprotein protein MPP10, putative
Ld1S_300459800.1	BYSL	bystin, putative
Ld1S_300467100.1	MA3	MA3 domain containing protein, putative
Ld1S_330601600.1		WD domain, G-beta repeat, putative
Ld1S_150108100.1	NOP	nucleolar RNA binding protein, putative
Ld1S_270364500.1		KH domain containing protein, putative
Ld1S_180159300.1	PIH1	pre-RNA processing PIH1/Nop17, putative
Ld1S_350701200.1	MTase	methyltransferase domain containing protein, putative
Ld1S_260341000.1	NOP287	Nucleolar protein 287, putative
Ld1S_120052400.1	FAR	Fusaric acid resistance protein-like, putative
Ld1S_290428900.1	RBP	RNA binding protein, putative
Ld1S_290428700.1	LTV1	LTV1 homolog (S. cerevisiae). Function unknown
Ld1S_260335500.1	NOP74	Nucleolar protein 74, putative
Ld1S_360739100.1	DDX	DEAD box RNA helicase, putative
Ld1S_200198900.1	AATF	AATF protein, putative
Ld1S_270361700.1	VCP / CDC48	Valosin-containing protein, putative;vesicular transport protein (CDC48 homologue), putative
Ld1S_350671300.1	UTP20	UTP20, small subunit (SSU) processome component, homolog (yeast). Function unknown
Ld1S_100014600.1	SRP40	SRP40, C-terminal domain containing protein, putative
Ld1S_320533500.1	UTP14	Utp14 protein, putative
Ld1S_110034600.1	NOP89	Nucleolar protein 89, putative
Ld1S_280398100.1	NOP2	NOL1/NOP2/sun family, putative
Ld1S_020186200.1	FTSJ	FtsJ-like methyltransferase, putative

### Sheet: G-proCluster3_Phospho-NegRegMPK
gene id	Acronym	product
Ld1S_070845900.1	PP2A-B	protein phosphatase 2A, regulatory subunit B, putative
Ld1S_360728600.1	MAP2K5 (MEK5)	mitogen-activated protein kinase kinase 5
Ld1S_260348800.1	PK	protein kinase, putative
Ld1S_240273000.1	PP4R4	protein phosphatase 4, regulatory subunit 4. Signal transduction mechanisms
Ld1S_220249100.1	PP	ser/thr protein phosphatase, putative
Ld1S_140091000.1	PK	protein kinase, putative
Ld1S_290439200.1	MAP2K1 (MEK1)	mitogen-activated protein kinase kinase 1
Ld1S_320549300.1	PP2B	protein phosphatase 2, regulatory subunit B. Signal transduction mechanisms
Ld1S_350697300.1	EF-hand	EF-hand domain pair, putative
Ld1S_360741800.1	PP	serine/threonine protein phosphatase, putative
Ld1S_330583900.1	PP2A-R	protein phosphatase 2A regulatory subunit, putative
Ld1S_290418500.1		hypothetical protein
Ld1S_170135100.1	PK	protein kinase, putative
Ld1S_350690300.1		hypothetical protein
Ld1S_150103800.1	PP2A-R	protein phosphatase 2A regulatory subunit, putative

### Sheet: H-proCluster4_Phospho-MAPK
gene id	acronym	product
Ld1S_170132600.1	RCC1r	Regulator of chromosome condensation (RCC1) repeat, putative
Ld1S_290441700.1	STPK	serine/threonine-protein kinase, putative
Ld1S_200199300.1	PK	protein kinase, putative
Ld1S_320534700.1	Nek1-STPK	Serine/threonine-protein kinase Nek1-related, putative
Ld1S_020185300.1	MAP3K	Mitogen-activated kinase kinase kinase, putative
Ld1S_300458600.1	MAPK	mitogen-activated protein kinase, putative
Ld1S_360735700.1	STPK	serine/threonine protein kinase, putative
Ld1S_070845700.1	PK	protein kinase, putative
Ld1S_360788000.1	UPL	ubiquitin-protein ligase, putative
Ld1S_210211600.1	STPK	serine/threonine-protein kinase, putative
Ld1S_250317600.1	PK	protein kinase, putative
Ld1S_210221200.1	PKDCP	Protein kinase domain containing protein, putative
Ld1S_100015800.1	MAPK10	Mitogen-activated protein kinase 10, putative
Ld1S_080866500.1	PK	protein kinase, putative
Ld1S_140092200.1	PK	protein kinase, putative
